# Widespread detoxifying NO reductases impart a distinct isotopic fingerprint on N_2_O under anoxia

**DOI:** 10.1101/2023.10.13.562248

**Authors:** Renée Z. Wang, Zachery R. Lonergan, Steven A. Wilbert, John M. Eiler, Dianne K. Newman

## Abstract

Nitrous oxide (N_2_O), a potent greenhouse gas, can be generated by compositionally complex microbial populations in diverse contexts. Accurately tracking the dominant biological sources of N_2_O has the potential to improve our understanding of N_2_O fluxes from soils as well as inform the diagnosis of human infections. Isotopic “Site Preference” (SP) values have been used towards this end, as bacterial and fungal nitric oxide reductases produce N_2_O with different isotopic fingerprints. Here we show that flavohemoglobin, a hitherto biogeochemically neglected yet widely distributed detoxifying bacterial NO reductase, imparts a distinct SP value onto N_2_O under anoxic conditions that correlates with typical environmental N_2_O SP measurements. We suggest a new framework to guide the attribution of N_2_O biological sources in nature and disease.

**One-Sentence Summary:** Detoxifying nitric oxide reductases impart a distinct isotopic biosignature on nitrous oxide.
