## Supplementary material for "Widespread detoxifying NO reductases impart a distinct isotopic fingerprint on N_2_O under anoxia": Site Preference Full Data

### Sheet: All Data
Strain	Assay Type	Growth Phase	Aerobic Pre-Growth	Anaerobic Incubation	SP (‰)	𝛅15Nbulk (‰)	𝛅15Nalpha (‰)	𝛅15Nbeta (‰)
A. baumannii	Suspension	NA	100 mM nitrate	100 mM nitrate, 500 μM DETA	16.53 ± 0.35	-96.30 ± 0.15	-88.04 ± 0.22	-104.57 ± 1.20
A. baumannii	Suspension	NA	100 mM nitrate	100 mM nitrate, 500 μM DETA	14.62 ± 0.34	-93.86 ± 0.10	-86.55 ± 0.23	-101.17 ± 1.12
A. baumannii	Suspension	NA	100 mM nitrate	100 mM nitrate, 500 μM DETA	-0.02 ± 0.76	-94.81 ± 0.18	-94.82 ± 0.52	-94.80 ± 2.46
iFhp	Suspension	NA	100 mM nitrate	100 mM nitrate, 500 μM DETA, 305 μM rhamnose	14.27 ± 0.36	-93.29 ± 0.16	-86.15 ± 0.23	-100.42 ± 1.25
iFhp	Suspension	NA	100 mM nitrate	100 mM nitrate, 500 μM DETA, 305 μM rhamnose	9.53 ± 0.26	-94.33 ± 0.14	-89.57 ± 0.15	-99.10 ± 0.92
iFhp	Suspension	NA	100 mM nitrate	100 mM nitrate, 500 μM DETA, 305 μM rhamnose	9.43 ± 0.75	-93.53 ± 0.19	-88.82 ± 0.51	-98.25 ± 2.45
iFhp	Suspension	NA	100 mM nitrate	100 mM nitrate, 500 μM DETA, 305 μM rhamnose	10.11 ± 0.74	-93.59 ± 0.18	-88.54 ± 0.51	-98.65 ± 2.42
iFhp	Suspension	NA	100 mM nitrate	100 mM nitrate, 500 μM DETA, 305 μM rhamnose	8.93 ± 0.52	-95.62 ± 0.09	-91.16 ± 0.36	-100.08 ± 1.68
iNOR	Suspension	NA	100 mM nitrate	100 mM nitrate, 500 μM DETA, 305 μM rhamnose	3.29 ± 0.81	-94.60 ± 0.13	-92.96 ± 0.57	-96.25 ± 2.59
iNOR	Suspension	NA	100 mM nitrate	100 mM nitrate, 500 μM DETA, 305 μM rhamnose	-7.30 ± 0.54	-89.77 ± 0.14	-93.42 ± 0.37	-86.12 ± 1.76
iNOR	Suspension	NA	100 mM nitrate	100 mM nitrate, 500 μM DETA, 305 μM rhamnose	-0.76 ± 0.61	-96.56 ± 0.14	-96.94 ± 0.42	-96.18 ± 1.98
iNOR	Suspension	NA	100 mM nitrate	100 mM nitrate, 500 μM DETA, 305 μM rhamnose	1.04 ± 0.60	-95.94 ± 0.12	-95.42 ± 0.42	-96.46 ± 1.94
iNOR	Suspension	NA	100 mM nitrate	100 mM nitrate, 500 μM DETA, 305 μM rhamnose	-9.22 ± 0.33	-86.94 ± 0.09	-91.55 ± 0.23	-82.33 ± 1.09
S. aureus	Suspension	NA	100 mM nitrate	100 mM nitrate, 500 μM DETA	11.14 ± 0.42	-80.24 ± 0.11	-74.67 ± 0.28	-85.81 ± 1.37
S. aureus	Suspension	NA	100 mM nitrate	100 mM nitrate, 500 μM DETA	8.12 ± 0.42	-79.63 ± 0.14	-75.57 ± 0.28	-83.69 ± 1.41
S. aureus	Suspension	NA	100 mM nitrate	100 mM nitrate, 500 μM DETA	-2.58 ± 0.71	-76.77 ± 0.12	-78.06 ± 0.49	-75.48 ± 2.27
ΔnosZ	Batch Culture	End-Stationary	100 mM nitrate	100 mM nitrate	-4.60 ± 0.29	-26.62 ± 0.04	-28.92 ± 0.20	-24.32 ± 0.65
ΔnosZ	Batch Culture	End-Exponential	100 mM nitrate	100 mM nitrate	-5.33 ± 0.34	-26.58 ± 0.04	-29.25 ± 0.24	-23.92 ± 1.08
ΔnosZ	Batch Culture	End-Stationary	100 mM nitrate	100 mM nitrate	-4.41 ± 0.25	-27.32 ± 0.07	-29.53 ± 0.17	-25.11 ± 0.78
ΔnosZ	Batch Culture	End-Exponential	100 mM nitrate	100 mM nitrate	-6.22 ± 0.68	-27.69 ± 0.06	-30.80 ± 0.48	-24.58 ± 1.81
ΔnosZ	Batch Culture	End-Exponential	100 mM nitrate	100 mM nitrate	1.09 ± 0.64	-29.18 ± 0.10	-28.64 ± 0.45	-29.73 ± 1.44
ΔnosZ	Batch Culture	End-Exponential	100 mM nitrate	100 mM nitrate	4.21 ± 0.78	-29.09 ± 0.12	-26.99 ± 0.55	-31.20 ± 1.77
ΔnosZ	Batch Culture	End-Stationary	100 mM nitrate	100 mM nitrate	5.07 ± 0.50	-30.56 ± 0.07	-28.02 ± 0.35	-33.10 ± 1.12
ΔnosZ	Batch Culture	End-Stationary	100 mM nitrate	100 mM nitrate	-3.73 ± 0.20	-28.09 ± 0.03	-29.96 ± 0.14	-26.23 ± 0.44
ΔnosZ	Batch Culture	End-Stationary	100 mM nitrate	100 mM nitrate	-3.38 ± 0.18	-28.41 ± 0.04	-30.11 ± 0.13	-26.72 ± 0.42
ΔnosZΔfhp	Batch Culture	End-Exponential	100 mM nitrate	100 mM nitrate	-2.95 ± 0.31	-26.65 ± 0.03	-28.13 ± 0.22	-25.17 ± 0.71
ΔnosZΔfhp	Batch Culture	End-Exponential	100 mM nitrate	100 mM nitrate	0.71 ± 0.45	-27.87 ± 0.09	-27.51 ± 0.31	-28.22 ± 1.03
ΔnosZΔfhp	Batch Culture	End-Stationary	100 mM nitrate	100 mM nitrate	-0.32 ± 0.17	-24.45 ± 0.04	-24.61 ± 0.12	-24.29 ± 0.40
ΔnosZΔfhp	Batch Culture	End-Stationary	100 mM nitrate	100 mM nitrate	-1.43 ± 0.21	-24.87 ± 0.02	-25.58 ± 0.15	-24.15 ± 0.47
ΔnosZΔfhp	Batch Culture	End-Exponential	100 mM nitrate	100 mM nitrate	-0.88 ± 0.42	-27.16 ± 0.03	-27.60 ± 0.29	-26.72 ± 0.93
ΔnosZΔfhp	Batch Culture	End-Stationary	100 mM nitrate	100 mM nitrate	-3.87 ± 0.20	-27.92 ± 0.04	-29.85 ± 0.14	-25.98 ± 0.46
ΔnosZΔfhp	Batch Culture	End-Stationary	100 mM nitrate	100 mM nitrate	-5.89 ± 0.17	-27.38 ± 0.04	-30.32 ± 0.11	-24.44 ± 0.53
ΔnosZΔfhp	Batch Culture	End-Exponential	100 mM nitrate	100 mM nitrate	-5.32 ± 0.63	-26.71 ± 0.04	-29.37 ± 0.44	-24.05 ± 2.00
ΔnosZΔfhp	Batch Culture	End-Exponential	100 mM nitrate	100 mM nitrate	1.51 ± 0.89	-27.30 ± 0.05	-26.54 ± 0.63	-28.05 ± 2.37
ΔnosZΔfhp	Batch Culture	End-Stationary	100 mM nitrate	100 mM nitrate	-6.89 ± 0.18	-27.16 ± 0.06	-30.61 ± 0.12	-23.72 ± 0.56
WT Pa	Batch Culture	End-Stationary	100 mM nitrate	100 mM nitrate	-5.56 ± 0.18	-26.09 ± 0.06	-28.87 ± 0.12	-23.31 ± 0.43
WT Pa	Batch Culture	End-Stationary	100 mM nitrate	100 mM nitrate	-5.22 ± 0.14	-26.13 ± 0.04	-28.74 ± 0.10	-23.52 ± 0.44
WT Pa	Batch Culture	End-Exponential	100 mM nitrate	100 mM nitrate	-3.18 ± 0.38	-24.51 ± 0.04	-26.10 ± 0.27	-22.92 ± 1.22
WT Pa	Batch Culture	End-Stationary	100 mM nitrate	100 mM nitrate	-5.87 ± 0.21	-26.31 ± 0.05	-29.24 ± 0.14	-23.37 ± 0.49
WT Pa	Batch Culture	End-Exponential	100 mM nitrate	100 mM nitrate	-4.20 ± 0.87	-22.50 ± 0.09	-24.61 ± 0.61	-20.40 ± 2.76
WT Pa	Batch Culture	End-Exponential	100 mM nitrate	100 mM nitrate	-3.81 ± 1.10	-23.77 ± 0.10	-25.68 ± 0.78	-21.86 ± 2.93
WT Pa	Batch Culture	End-Exponential	100 mM nitrate	100 mM nitrate	4.51 ± 0.71	-27.60 ± 0.05	-25.35 ± 0.50	-29.86 ± 1.59
WT Pa	Batch Culture	End-Exponential	100 mM nitrate	100 mM nitrate	3.18 ± 0.59	-27.63 ± 0.08	-26.04 ± 0.41	-29.22 ± 1.33
WT Pa	Batch Culture	End-Stationary	100 mM nitrate	100 mM nitrate	-2.38 ± 0.24	-28.64 ± 0.04	-29.83 ± 0.16	-27.45 ± 0.54
WT Pa	Batch Culture	End-Stationary	100 mM nitrate	100 mM nitrate	-8.11 ± 0.12	-26.16 ± 0.06	-30.21 ± 0.07	-22.11 ± 0.30
WT Pa	Suspension	NA	100 mM nitrate	100 mM nitrate and 500 μM DETA	2.51 ± 0.46	-85.72 ± 0.12	-84.47 ± 0.31	-86.98 ± 1.50
WT Pa	Suspension	NA	100 mM nitrate	100 mM nitrate and 500 μM DETA	8.44 ± 0.49	-97.75 ± 0.15	-93.53 ± 0.33	-101.97 ± 1.63
WT Pa	Suspension	NA	100 mM nitrate	100 mM nitrate and 500 μM DETA	-2.40 ± 0.43	-26.14 ± 0.13	-27.34 ± 0.29	-24.94 ± 1.43
WT Pa	Suspension	NA	100 mM nitrate	100 mM nitrate and 500 μM DETA	1.33 ± 0.48	-50.69 ± 0.07	-50.02 ± 0.33	-51.35 ± 1.53
WT Pa	Suspension	NA	100 mM nitrate	100 mM nitrate and 500 μM DETA	3.18 ± 0.52	-85.99 ± 0.22	-84.40 ± 0.34	-87.58 ± 1.80
WT Pa	Batch Culture	End-Stationary	100 mM nitrate	100 mM nitrate and 500 μM DETA	-3.92 ± 0.48	-24.29 ± 0.14	-26.25 ± 0.33	-22.32 ± 1.59
WT Pa	Batch Culture	End-Stationary	100 mM nitrate	100 mM nitrate and 500 μM DETA	-2.75 ± 0.66	-25.56 ± 0.24	-26.94 ± 0.43	-24.19 ± 2.22
WT Pa	Suspension	NA	100 mM nitrate and 100 μM DETA	500 μM DETA	6.53 ± 0.62	-93.32 ± 0.11	-90.06 ± 0.43	-96.59 ± 1.97
WT Pa	Suspension	NA	100 mM nitrate and 100 μM DETA	500 μM DETA	11.75 ± 0.65	-82.93 ± 0.08	-77.05 ± 0.46	-88.81 ± 1.49
WT Pa	Suspension	NA	100 μM DETA	500 μM DETA	-7.92 ± 0.67	-86.51 ± 0.18	-90.47 ± 0.45	-82.55 ± 2.18
WT Pa	Suspension	NA	100 μM DETA	500 μM DETA	2.74 ± 0.65	-89.52 ± 0.12	-88.15 ± 0.45	-90.89 ± 2.08
